# Is the winter survival area of *Empoasca fabae* continuously expanding?

**DOI:** 10.64898/2026.05.25.727670

**Authors:** Abraão Almeida Santos, Edel Pérez-López

## Abstract

*Empoasca fabae* is a migratory pest that overwinters in the Southeastern United States (US) and damages crops throughout its summer range in North America. Its spring arrival has advanced by 9.7 days between 1951 and 2012, and increased damage is linked to warmer conditions that accelerate host and pest development. Yet whether this advance is also associated with a northward expansion of its winter survival area remains an open question.
Here, we analyzed 126 years of minimum temperature data across the contiguous US to address this question. Using its winter survival threshold (−9°C), we calculated the annual winter survival area for *E. fabae* (temperature-only) and tested for time-series trends. We also mapped the potential overwintering area (temperature + winter hosts) under evergreen and pine-only forest scenarios.
The estimated winter survival area varies over 126 years, showing a nonlinear pattern. However, we found no significant trend, change-point year, or rate of change. This lack of significance was also observed when considering the 1951–2012 period.
The Southeastern US remained consistently suitable for winter survival, while the northern edge varied latitudinally, especially within the range of 35°–40°N, with no clear trend.
Potential overwintering areas extend into Central Florida and the Texas Gulf Coastal Plain but exclude parts of Tennessee. In the pine-only scenario, the area in Mississippi and Alabama would be smaller.
The winter survival area for *E. fabae* has not continually expanded. The Southeastern US area remains suitable for over 126 years, whereas the northern range varies dynamically.

**GRAPHICAL ABSTRACT AND HIGHLIGHTS:** 

- The winter survival zone (temperature only) of *Empoasca fabae* has not expanded continuously over the past 126 years.
- The Southeastern United States remained suitable over this period, with the maximum northward extent of potential survival reaching 45°N and high variation within the range of 35°–40°N.
- Updated potential overwintering zones (temperature + winter hosts) extend into Central Florida and the Texas Gulf Coastal Plain.
