## Supplementary Information for "Is the winter survival area of *Empoasca fabae* continuously expanding?"

### Sheet: Sheet1
Year	Winter survival area (Km2)
1900	2.58672e+06
1901	2.46965e+06
1902	2.37479e+06
1903	3.01452e+06
1904	2.34128e+06
1905	2.05102e+06
1906	2.85901e+06
1907	2.82275e+06
1908	3.11021e+06
1909	3.06158e+06
1910	2.72257e+06
1911	3.0923e+06
1912	1.9437e+06
1913	2.63781e+06
1914	2.37742e+06
1915	2.7611e+06
1916	2.77154e+06
1917	2.52754e+06
1918	1.6343e+06
1919	3.4589e+06
1920	2.5651e+06
1921	3.48773e+06
1922	2.57696e+06
1923	2.70284e+06
1924	2.47646e+06
1925	2.575e+06
1926	3.08581e+06
1927	2.92992e+06
1928	3.22763e+06
1929	2.54562e+06
1930	2.38869e+06
1931	3.45267e+06
1932	3.40981e+06
1933	2.98979e+06
1934	2.51833e+06
1935	2.974e+06
1936	2.43515e+06
1937	3.18239e+06
1938	3.04366e+06
1939	2.96023e+06
1940	1.61149e+06
1941	3.03089e+06
1942	2.98795e+06
1943	2.79304e+06
1944	3.52345e+06
1945	2.69667e+06
1946	3.13894e+06
1947	2.56291e+06
1948	2.25708e+06
1949	3.04899e+06
1950	3.06703e+06
1951	3.02761e+06
1952	3.12637e+06
1953	3.34563e+06
1954	2.81583e+06
1955	2.94779e+06
1956	3.01479e+06
1957	2.47515e+06
1958	2.42398e+06
1959	2.45727e+06
1960	3.13996e+06
1961	2.42453e+06
1962	2.42513e+06
1963	2.00809e+06
1964	3.18869e+06
1965	2.7867e+06
1966	2.45235e+06
1967	2.66292e+06
1968	2.5703e+06
1969	2.7256e+06
1970	2.11003e+06
1971	2.43966e+06
1972	2.73877e+06
1973	3.14461e+06
1974	3.07994e+06
1975	3.16653e+06
1976	2.53063e+06
1977	1.61214e+06
1978	1.91632e+06
1979	2.10475e+06
1980	2.47889e+06
1981	2.55354e+06
1982	2.06888e+06
1983	3.32065e+06
1984	2.38657e+06
1985	2.20325e+06
1986	3.08253e+06
1987	3.20975e+06
1988	2.41211e+06
1989	2.6364e+06
1990	3.70382e+06
1991	2.74463e+06
1992	3.43215e+06
1993	2.74202e+06
1994	2.3454e+06
1995	3.02135e+06
1996	2.55789e+06
1997	2.49848e+06
1998	3.38516e+06
1999	2.77301e+06
2000	2.82437e+06
2001	3.0664e+06
2002	3.68072e+06
2003	2.489e+06
2004	2.55679e+06
2005	2.89901e+06
2006	3.15946e+06
2007	2.40956e+06
2008	2.99175e+06
2009	2.41745e+06
2010	2.83122e+06
2011	2.47753e+06
2012	3.34765e+06
2013	3.16074e+06
2014	2.03157e+06
2015	2.1197e+06
2016	3.06011e+06
2017	3.45873e+06
2018	2.49696e+06
2019	2.87088e+06
2020	3.30515e+06
2021	2.4833e+06
2022	2.41911e+06
2023	3.27314e+06
2024	3.29684e+06
2025	2.36812e+06
